# Fatty sweet symphony: Decoding distinct ganglioside patterns of native and differentiated mesenchymal stem cells by a novel glycolipidomics profiling strategy

**DOI:** 10.1101/2022.04.11.487866

**Authors:** Katharina Hohenwallner, Nina Troppmair, Lisa Panzenboeck, Cornelia Kasper, Yasin El Abiead, Gunda Koellensperger, Leonida M. Lamp, Jürgen Hartler, Dominik Egger, Evelyn Rampler

**Affiliations:** Department of Analytical Chemistry, Faculty of Chemistry, University of Vienna, Vienna, Austria; Vienna Doctoral School in Chemistry (DoSChem), University of Vienna, Vienna, Austria; Institute of Cell and Tissue Culture Technologies, University of Natural Resources and Life Sciences, Vienna, Austria; Institute of Pharmaceutical Sciences, University of Graz, Graz, Austria; Field of Excellence BioHealth, University of Graz, Graz, Austria

**Keywords:** Ganglioside, mesenchymal stem cells, differentiation, human, glycolipidomics, mass spectrometry, LC-MS^n^, automated annotation

## Abstract

Gangliosides are an indispensable glycolipid class concentrated on cell surfaces with a critical role in stem cell differentiation. Nonetheless, owing to the lack of suitable methods for scalable analysis covering the full scope of ganglioside molecular diversity, their mechanistic properties in signaling and differentiation remain undiscovered to a large extent. This work introduces a sensitive and comprehensive ganglioside assay based on liquid chromatography, high-resolution mass spectrometry, and multistage fragmentation. Complemented by an open-source data evaluation workflow, we provide automated in-depth lipid species-level and molecular species-level annotation based on decision rule sets for all major ganglioside classes. Compared to conventional state-of-the-art methods, the presented ganglioside assay offers (1) increased sensitivity, (2) superior structural elucidation, and (3) the possibility to detect novel ganglioside species. A major reason for the highly improved sensitivity is the optimized spectral readout based on the unique capability of two parallelizable mass analyzers for multistage fragmentation. In addition to the significant technological advance, we identified 263 ganglioside species including cell-state-specific markers and previously unreported gangliosides in native and differentiated human mesenchymal stem cells. A general increase of the ganglioside numbers upon differentiation was observed as well as cell-state-specific clustering based on the ganglioside species patterns. By proving the predictive power of gangliosides as ubiquitous cell state-specific markers, we demonstrated the high throughput universal capability of our novel analytical strategy, which comes with new insights on the biological role of gangliosides in stem cell differentiation. Our analytical workflow will pave the way for new ganglioside- and glycolipid-based clusters of differentiation markers to determine stem cell phenotypes.
