## Supplementary Table 1: Overview of gangliosides marker for "Fatty sweet symphony: Decoding distinct ganglioside patterns of native and differentiated mesenchymal stem cells by a novel glycolipidomics profiling strategy"

### Sheet: GangliosideMarker
Variant	RT_rounded	Lipid_class	Lipid_species_OLD	Lipid_species_NEW	Molecular lipid species	Mean_concentration_normalized_to_ISGM3_[nmol/mg]	SD_normalized_to_ISGM3_[nmol/mg	Sum_formula_of_lipid_species	p-value	Tukeys_HSD	up_in	down_in
ADIPO	1830	GM3	GM3 d39:1	GM3 39:1;O2	GM3 17:1;O2/22:0	1198	0.1063	C62H113N2O21	0.00571	CHONDRO-ADIPO; MSC-ADIPO; MSC-CHONDRO; OSTEO-MSC	NA	MSC
CHONDRO	1830	GM3	GM3 d39:1	GM3 39:1;O2	GM3 17:1;O2/22:0	405	0.0103	C62H113N2O21	0.00571	CHONDRO-ADIPO; MSC-ADIPO; MSC-CHONDRO; OSTEO-MSC	NA	MSC
OSTEO	1830	GM3	GM3 d39:1	GM3 39:1;O2	GM3 17:1;O2/22:0	519	0.0200	C62H113N2O21	0.00571	CHONDRO-ADIPO; MSC-ADIPO; MSC-CHONDRO; OSTEO-MSC	NA	MSC
MSC	1830	GM3	GM3 d39:1	GM3 39:1;O2	GM3 17:1;O2/22:0	224	0.0066	C62H113N2O21	0.00571	CHONDRO-ADIPO; MSC-ADIPO; MSC-CHONDRO; OSTEO-MSC	NA	MSC
ADIPO	1360	GM1	GM1 d36:1	GM1 36:1;O2	GM1 18:1;O2/18:0	75	NA	C73H130N3O31	6.72e-05	MSC-ADIPO; MSC-CHONDRO; OSTEO-MSC	MSC	NA
CHONDRO	1360	GM1	GM1 d36:1	GM1 36:1;O2	GM1 18:1;O2/18:0	55	NA	C73H130N3O31	6.72e-05	MSC-ADIPO; MSC-CHONDRO; OSTEO-MSC	MSC	NA
OSTEO	1360	GM1	GM1 d36:1	GM1 36:1;O2	GM1 18:1;O2/18:0	60	0.0018	C73H130N3O31	6.72e-05	MSC-ADIPO; MSC-CHONDRO; OSTEO-MSC	MSC	NA
MSC	1360	GM1	GM1 d36:1	GM1 36:1;O2	GM1 18:1;O2/18:0	430	0.0171	C73H130N3O31	6.72e-05	MSC-ADIPO; MSC-CHONDRO; OSTEO-MSC	MSC	NA
CHONDRO	1330	GD3	GD3 d36:1	GD3 36:1;O2	GD3 18:1;O2/18:0	25	NA	C70H124N3O29	4.49e-08	OSTEO-ADIPO; OSTEO-CHONDRO; OSTEO-MSC	OSTEO	NA
OSTEO	1330	GD3	GD3 d36:1	GD3 36:1;O2	GD3 18:1;O2/18:0	87	0.0014	C70H124N3O29	4.49e-08	OSTEO-ADIPO; OSTEO-CHONDRO; OSTEO-MSC	OSTEO	NA
ADIPO	1280	GM3	GM3 d35:1	GM3 35:1;O2	GM3 18:1;O2/17:0	1688	0.0487	C58H105N2O21	5.33e-05	MSC-ADIPO; MSC-CHONDRO; OSTEO-MSC	NA	MSC
CHONDRO	1280	GM3	GM3 d35:1	GM3 35:1;O2	GM3 18:1;O2/17:0	1418	0.0198	C58H105N2O21	5.33e-05	MSC-ADIPO; MSC-CHONDRO; OSTEO-MSC	NA	MSC
OSTEO	1280	GM3	GM3 d35:1	GM3 35:1;O2	GM3 18:1;O2/17:0	1561	0.0106	C58H105N2O21	5.33e-05	MSC-ADIPO; MSC-CHONDRO; OSTEO-MSC	NA	MSC
MSC	1280	GM3	GM3 d35:1	GM3 35:1;O2	GM3 18:1;O2/17:0	370	0.0115	C58H105N2O21	5.33e-05	MSC-ADIPO; MSC-CHONDRO; OSTEO-MSC	NA	MSC
ADIPO	1200	GM3	GM3 d36:2	GM3 36:2;O2	GM3 18:1;O2/18:1	923	0.0322	C59H105N2O21	80035	CHONDRO-ADIPO; OSTEO-ADIPO	NA	NA
ADIPO	1200	GM3	GM3 d36:2	GM3 36:2;O2	GM3 18:2;O2/18:0	923	0.0322	C59H105N2O21	80035	CHONDRO-ADIPO; OSTEO-ADIPO	NA	NA
CHONDRO	1200	GM3	GM3 d36:2	GM3 36:2;O2	GM3 18:1;O2/18:1	415	0.0024	C59H105N2O21	80035	CHONDRO-ADIPO; OSTEO-ADIPO	NA	NA
CHONDRO	1200	GM3	GM3 d36:2	GM3 36:2;O2	GM3 18:2;O2/18:0	415	0.0024	C59H105N2O21	80035	CHONDRO-ADIPO; OSTEO-ADIPO	NA	NA
OSTEO	1200	GM3	GM3 d36:2	GM3 36:2;O2	GM3 18:1;O2/18:1	502	0.0062	C59H105N2O21	80035	CHONDRO-ADIPO; OSTEO-ADIPO	NA	NA
OSTEO	1200	GM3	GM3 d36:2	GM3 36:2;O2	GM3 18:2;O2/18:0	502	0.0062	C59H105N2O21	80035	CHONDRO-ADIPO; OSTEO-ADIPO	NA	NA
MSC	1200	GM3	GM3 d36:2	GM3 36:2;O2	GM3 18:1;O2/18:1	713	0.0271	C59H105N2O21	80035	CHONDRO-ADIPO; OSTEO-ADIPO	NA	NA
MSC	1200	GM3	GM3 d36:2	GM3 36:2;O2	GM3 18:2;O2/18:0	713	0.0271	C59H105N2O21	80035	CHONDRO-ADIPO; OSTEO-ADIPO	NA	NA
ADIPO	1680	GM3	GM3 d38:1	GM3 38:1;O2	GM3 18:1;O2/20:0	1778	0.0782	C61H111N2O21	2.59e-08	MSC-ADIPO; MSC-CHONDRO; OSTEO-MSC	MSC	NA
CHONDRO	1680	GM3	GM3 d38:1	GM3 38:1;O2	GM3 18:1;O2/20:0	1146	0.0143	C61H111N2O21	2.59e-08	MSC-ADIPO; MSC-CHONDRO; OSTEO-MSC	MSC	NA
OSTEO	1680	GM3	GM3 d38:1	GM3 38:1;O2	GM3 18:1;O2/20:0	2373	0.0132	C61H111N2O21	2.59e-08	MSC-ADIPO; MSC-CHONDRO; OSTEO-MSC	MSC	NA
MSC	1680	GM3	GM3 d38:1	GM3 38:1;O2	GM3 18:1;O2/20:0	8719	0.1670	C61H111N2O21	2.59e-08	MSC-ADIPO; MSC-CHONDRO; OSTEO-MSC	MSC	NA
ADIPO	1680	GM3	GM3 d40:2	GM3 40:2;O2	GM3 16:1;O2/24:1	2722	0.0576	C63H113N2O21	51313	CHONDRO-ADIPO; MSC-CHONDRO; OSTEO-CHONDRO	NA	CHONDRO
ADIPO	1730	GM3	GM3 d40:2	GM3 40:2;O2	GM3 18:2;O2/22:0	2722	0.0576	C63H113N2O21	8.94e-05	CHONDRO-ADIPO; MSC-ADIPO; OSTEO-CHONDRO; OSTEO-MSC	NA	NA
CHONDRO	1680	GM3	GM3 d40:2	GM3 40:2;O2	GM3 16:1;O2/24:1	660	0.0234	C63H113N2O21	51313	CHONDRO-ADIPO; MSC-CHONDRO; OSTEO-CHONDRO	NA	CHONDRO
CHONDRO	1730	GM3	GM3 d40:2	GM3 40:2;O2	GM3 18:2;O2/22:0	660	0.0234	C63H113N2O21	8.94e-05	CHONDRO-ADIPO; MSC-ADIPO; OSTEO-CHONDRO; OSTEO-MSC	NA	NA
OSTEO	1680	GM3	GM3 d40:2	GM3 40:2;O2	GM3 16:1;O2/24:1	2782	0.0740	C63H113N2O21	51313	CHONDRO-ADIPO; MSC-CHONDRO; OSTEO-CHONDRO	NA	CHONDRO
OSTEO	1730	GM3	GM3 d40:2	GM3 40:2;O2	GM3 18:2;O2/22:0	2782	0.0740	C63H113N2O21	8.94e-05	CHONDRO-ADIPO; MSC-ADIPO; OSTEO-CHONDRO; OSTEO-MSC	NA	NA
MSC	1680	GM3	GM3 d40:2	GM3 40:2;O2	GM3 16:1;O2/24:1	1670	0.1459	C63H113N2O21	51313	CHONDRO-ADIPO; MSC-CHONDRO; OSTEO-CHONDRO	NA	CHONDRO
MSC	1730	GM3	GM3 d40:2	GM3 40:2;O2	GM3 18:2;O2/22:0	1670	0.1459	C63H113N2O21	8.94e-05	CHONDRO-ADIPO; MSC-ADIPO; OSTEO-CHONDRO; OSTEO-MSC	NA	NA
ADIPO	1810	GM3	GM3 d41:2	GM3 41:2;O2	GM3 18:1;O2/23:1	3068	0.1680	C64H115N2O21	1.7e-08	CHONDRO-ADIPO; MSC-ADIPO; OSTEO-ADIPO; MSC-CHONDRO; OSTEO-CHONDRO; OSTEO-MSC	ADIPO	MSC
ADIPO	1810	GM3	GM3 d41:2	GM3 41:2;O2	GM3 17:1;O2/24:1	3068	0.1680	C64H115N2O21	1.7e-08	CHONDRO-ADIPO; MSC-ADIPO; OSTEO-ADIPO; MSC-CHONDRO; OSTEO-CHONDRO; OSTEO-MSC	ADIPO	MSC
ADIPO	1870	GM3	GM3 d41:2	GM3 41:2;O2	GM3 41:2;O2	3068	0.1680	C64H115N2O21	6.42e-09	CHONDRO-ADIPO; MSC-ADIPO; OSTEO-ADIPO; OSTEO-CHONDRO	ADIPO	NA
CHONDRO	1810	GM3	GM3 d41:2	GM3 41:2;O2	GM3 18:1;O2/23:1	869	0.0681	C64H115N2O21	1.7e-08	CHONDRO-ADIPO; MSC-ADIPO; OSTEO-ADIPO; MSC-CHONDRO; OSTEO-CHONDRO; OSTEO-MSC	ADIPO	MSC
CHONDRO	1810	GM3	GM3 d41:2	GM3 41:2;O2	GM3 17:1;O2/24:1	869	0.0681	C64H115N2O21	1.7e-08	CHONDRO-ADIPO; MSC-ADIPO; OSTEO-ADIPO; MSC-CHONDRO; OSTEO-CHONDRO; OSTEO-MSC	ADIPO	MSC
CHONDRO	1870	GM3	GM3 d41:2	GM3 41:2;O2	GM3 41:2;O2	869	0.0681	C64H115N2O21	6.42e-09	CHONDRO-ADIPO; MSC-ADIPO; OSTEO-ADIPO; OSTEO-CHONDRO	ADIPO	NA
OSTEO	1810	GM3	GM3 d41:2	GM3 41:2;O2	GM3 18:1;O2/23:1	1731	0.1404	C64H115N2O21	1.7e-08	CHONDRO-ADIPO; MSC-ADIPO; OSTEO-ADIPO; MSC-CHONDRO; OSTEO-CHONDRO; OSTEO-MSC	ADIPO	MSC
OSTEO	1810	GM3	GM3 d41:2	GM3 41:2;O2	GM3 17:1;O2/24:1	1731	0.1404	C64H115N2O21	1.7e-08	CHONDRO-ADIPO; MSC-ADIPO; OSTEO-ADIPO; MSC-CHONDRO; OSTEO-CHONDRO; OSTEO-MSC	ADIPO	MSC
OSTEO	1870	GM3	GM3 d41:2	GM3 41:2;O2	GM3 41:2;O2	1731	0.1404	C64H115N2O21	6.42e-09	CHONDRO-ADIPO; MSC-ADIPO; OSTEO-ADIPO; OSTEO-CHONDRO	ADIPO	NA
MSC	1810	GM3	GM3 d41:2	GM3 41:2;O2	GM3 18:1;O2/23:1	259	0.0114	C64H115N2O21	1.7e-08	CHONDRO-ADIPO; MSC-ADIPO; OSTEO-ADIPO; MSC-CHONDRO; OSTEO-CHONDRO; OSTEO-MSC	ADIPO	MSC
MSC	1810	GM3	GM3 d41:2	GM3 41:2;O2	GM3 17:1;O2/24:1	259	0.0114	C64H115N2O21	1.7e-08	CHONDRO-ADIPO; MSC-ADIPO; OSTEO-ADIPO; MSC-CHONDRO; OSTEO-CHONDRO; OSTEO-MSC	ADIPO	MSC
MSC	1870	GM3	GM3 d41:2	GM3 41:2;O2	GM3 41:2;O2	259	0.0114	C64H115N2O21	6.42e-09	CHONDRO-ADIPO; MSC-ADIPO; OSTEO-ADIPO; OSTEO-CHONDRO	ADIPO	NA
ADIPO	1940	GM3	GM3 d42:2	GM3 42:2;O2	GM3 18:1;O2/24:1	87574	7.6024	C65H117N2O21	1.07e-08	CHONDRO-ADIPO; MSC-ADIPO; OSTEO-ADIPO; OSTEO-CHONDRO; OSTEO-MSC	ADIPO	NA
ADIPO	2000	GM3	GM3 d42:2	GM3 42:2;O2	GM3 18:2;O2/24:0	87574	7.6024	C65H117N2O21	0.000341	MSC-ADIPO; OSTEO-ADIPO; MSC-CHONDRO; OSTEO-CHONDRO; OSTEO-MSC	OSTEO	NA
CHONDRO	1940	GM3	GM3 d42:2	GM3 42:2;O2	GM3 18:1;O2/24:1	14922	0.9514	C65H117N2O21	1.07e-08	CHONDRO-ADIPO; MSC-ADIPO; OSTEO-ADIPO; OSTEO-CHONDRO; OSTEO-MSC	ADIPO	NA
CHONDRO	2000	GM3	GM3 d42:2	GM3 42:2;O2	GM3 18:2;O2/24:0	14922	0.9514	C65H117N2O21	0.000341	MSC-ADIPO; OSTEO-ADIPO; MSC-CHONDRO; OSTEO-CHONDRO; OSTEO-MSC	OSTEO	NA
OSTEO	1940	GM3	GM3 d42:2	GM3 42:2;O2	GM3 18:1;O2/24:1	45117	2.9403	C65H117N2O21	1.07e-08	CHONDRO-ADIPO; MSC-ADIPO; OSTEO-ADIPO; OSTEO-CHONDRO; OSTEO-MSC	ADIPO	NA
OSTEO	2000	GM3	GM3 d42:2	GM3 42:2;O2	GM3 18:2;O2/24:0	45117	2.9403	C65H117N2O21	0.000341	MSC-ADIPO; OSTEO-ADIPO; MSC-CHONDRO; OSTEO-CHONDRO; OSTEO-MSC	OSTEO	NA
MSC	1940	GM3	GM3 d42:2	GM3 42:2;O2	GM3 18:1;O2/24:1	26833	1.2794	C65H117N2O21	1.07e-08	CHONDRO-ADIPO; MSC-ADIPO; OSTEO-ADIPO; OSTEO-CHONDRO; OSTEO-MSC	ADIPO	NA
MSC	2000	GM3	GM3 d42:2	GM3 42:2;O2	GM3 18:2;O2/24:0	26833	1.2794	C65H117N2O21	0.000341	MSC-ADIPO; OSTEO-ADIPO; MSC-CHONDRO; OSTEO-CHONDRO; OSTEO-MSC	OSTEO	NA
ADIPO	2030	GM3	GM3 d43:2	GM3 43:2;O2	GM3 18:1;O2/25:1	3018	0.0772	C66H119N2O21	4.1e-05	CHONDRO-ADIPO; MSC-ADIPO; OSTEO-ADIPO; MSC-CHONDRO; OSTEO-MSC	ADIPO	MSC
ADIPO	2030	GM3	GM3 d43:2	GM3 43:2;O2	GM3 19:1;O2/24:1	3018	0.0772	C66H119N2O21	4.1e-05	CHONDRO-ADIPO; MSC-ADIPO; OSTEO-ADIPO; MSC-CHONDRO; OSTEO-MSC	ADIPO	MSC
ADIPO	2030	GM3	GM3 d43:2	GM3 43:2;O2	GM3 20:2;O2/23:0	3018	0.0772	C66H119N2O21	4.1e-05	CHONDRO-ADIPO; MSC-ADIPO; OSTEO-ADIPO; MSC-CHONDRO; OSTEO-MSC	ADIPO	MSC
CHONDRO	2030	GM3	GM3 d43:2	GM3 43:2;O2	GM3 18:1;O2/25:1	1514	0.0223	C66H119N2O21	4.1e-05	CHONDRO-ADIPO; MSC-ADIPO; OSTEO-ADIPO; MSC-CHONDRO; OSTEO-MSC	ADIPO	MSC
CHONDRO	2030	GM3	GM3 d43:2	GM3 43:2;O2	GM3 19:1;O2/24:1	1514	0.0223	C66H119N2O21	4.1e-05	CHONDRO-ADIPO; MSC-ADIPO; OSTEO-ADIPO; MSC-CHONDRO; OSTEO-MSC	ADIPO	MSC
CHONDRO	2030	GM3	GM3 d43:2	GM3 43:2;O2	GM3 20:2;O2/23:0	1514	0.0223	C66H119N2O21	4.1e-05	CHONDRO-ADIPO; MSC-ADIPO; OSTEO-ADIPO; MSC-CHONDRO; OSTEO-MSC	ADIPO	MSC
OSTEO	2030	GM3	GM3 d43:2	GM3 43:2;O2	GM3 18:1;O2/25:1	2173	0.0316	C66H119N2O21	4.1e-05	CHONDRO-ADIPO; MSC-ADIPO; OSTEO-ADIPO; MSC-CHONDRO; OSTEO-MSC	ADIPO	MSC
OSTEO	2030	GM3	GM3 d43:2	GM3 43:2;O2	GM3 19:1;O2/24:1	2173	0.0316	C66H119N2O21	4.1e-05	CHONDRO-ADIPO; MSC-ADIPO; OSTEO-ADIPO; MSC-CHONDRO; OSTEO-MSC	ADIPO	MSC
OSTEO	2030	GM3	GM3 d43:2	GM3 43:2;O2	GM3 20:2;O2/23:0	2173	0.0316	C66H119N2O21	4.1e-05	CHONDRO-ADIPO; MSC-ADIPO; OSTEO-ADIPO; MSC-CHONDRO; OSTEO-MSC	ADIPO	MSC
MSC	2030	GM3	GM3 d43:2	GM3 43:2;O2	GM3 18:1;O2/25:1	473	0.0104	C66H119N2O21	4.1e-05	CHONDRO-ADIPO; MSC-ADIPO; OSTEO-ADIPO; MSC-CHONDRO; OSTEO-MSC	ADIPO	MSC
MSC	2030	GM3	GM3 d43:2	GM3 43:2;O2	GM3 19:1;O2/24:1	473	0.0104	C66H119N2O21	4.1e-05	CHONDRO-ADIPO; MSC-ADIPO; OSTEO-ADIPO; MSC-CHONDRO; OSTEO-MSC	ADIPO	MSC
MSC	2030	GM3	GM3 d43:2	GM3 43:2;O2	GM3 20:2;O2/23:0	473	0.0104	C66H119N2O21	4.1e-05	CHONDRO-ADIPO; MSC-ADIPO; OSTEO-ADIPO; MSC-CHONDRO; OSTEO-MSC	ADIPO	MSC
ADIPO	1410	GM3	GM3 d36:1	GM3 36:1;O2	GM3 18:1;O2/18:0	5727	0.1101	C59H107N2O21	3.23e-05	MSC-ADIPO; MSC-CHONDRO; OSTEO-MSC	MSC	NA
CHONDRO	1410	GM3	GM3 d36:1	GM3 36:1;O2	GM3 18:1;O2/18:0	2768	0.0291	C59H107N2O21	3.23e-05	MSC-ADIPO; MSC-CHONDRO; OSTEO-MSC	MSC	NA
OSTEO	1410	GM3	GM3 d36:1	GM3 36:1;O2	GM3 18:1;O2/18:0	4528	0.0264	C59H107N2O21	3.23e-05	MSC-ADIPO; MSC-CHONDRO; OSTEO-MSC	MSC	NA
MSC	1410	GM3	GM3 d36:1	GM3 36:1;O2	GM3 18:1;O2/18:0	13025	0.3601	C59H107N2O21	3.23e-05	MSC-ADIPO; MSC-CHONDRO; OSTEO-MSC	MSC	NA
ADIPO	2050	GM3	GM3 d41:1	GM3 41:1;O2	GM3 18:1;O2/23:0	21373	0.3337	C64H117N2O21	1.28e-08	CHONDRO-ADIPO; MSC-ADIPO; OSTEO-ADIPO	ADIPO	NA
CHONDRO	2050	GM3	GM3 d41:1	GM3 41:1;O2	GM3 18:1;O2/23:0	5083	0.2573	C64H117N2O21	1.28e-08	CHONDRO-ADIPO; MSC-ADIPO; OSTEO-ADIPO	ADIPO	NA
OSTEO	2050	GM3	GM3 d41:1	GM3 41:1;O2	GM3 18:1;O2/23:0	5893	0.0506	C64H117N2O21	1.28e-08	CHONDRO-ADIPO; MSC-ADIPO; OSTEO-ADIPO	ADIPO	NA
MSC	2050	GM3	GM3 d41:1	GM3 41:1;O2	GM3 18:1;O2/23:0	5616	0.1342	C64H117N2O21	1.28e-08	CHONDRO-ADIPO; MSC-ADIPO; OSTEO-ADIPO	ADIPO	NA
ADIPO	2100	GM3	GM3 d42:1	GM3 42:1;O2	GM3 18:1;O2/24:0	91086	1.7969	C65H119N2O21	0.000824	MSC-ADIPO; MSC-CHONDRO; OSTEO-MSC	NA	MSC
CHONDRO	2100	GM3	GM3 d42:1	GM3 42:1;O2	GM3 18:1;O2/24:0	67322	1.3169	C65H119N2O21	0.000824	MSC-ADIPO; MSC-CHONDRO; OSTEO-MSC	NA	MSC
OSTEO	2100	GM3	GM3 d42:1	GM3 42:1;O2	GM3 18:1;O2/24:0	75900	1.0973	C65H119N2O21	0.000824	MSC-ADIPO; MSC-CHONDRO; OSTEO-MSC	NA	MSC
MSC	2100	GM3	GM3 d42:1	GM3 42:1;O2	GM3 18:1;O2/24:0	22904	0.5869	C65H119N2O21	0.000824	MSC-ADIPO; MSC-CHONDRO; OSTEO-MSC	NA	MSC
ADIPO	2140	GM3	GM3 d43:1	GM3 43:1;O2	GM3 18:1;O2/25:0	3244	0.0590	C66H121N2O21	8.31e-06	CHONDRO-ADIPO; MSC-ADIPO; OSTEO-ADIPO; MSC-CHONDRO; OSTEO-CHONDRO; OSTEO-MSC	NA	MSC
ADIPO	2140	GM3	GM3 d43:1	GM3 43:1;O2	GM3 19:1;O2/24:0	3244	0.0590	C66H121N2O21	8.31e-06	CHONDRO-ADIPO; MSC-ADIPO; OSTEO-ADIPO; MSC-CHONDRO; OSTEO-CHONDRO; OSTEO-MSC	NA	MSC
CHONDRO	2140	GM3	GM3 d43:1	GM3 43:1;O2	GM3 18:1;O2/25:0	1867	0.0419	C66H121N2O21	8.31e-06	CHONDRO-ADIPO; MSC-ADIPO; OSTEO-ADIPO; MSC-CHONDRO; OSTEO-CHONDRO; OSTEO-MSC	NA	MSC
CHONDRO	2140	GM3	GM3 d43:1	GM3 43:1;O2	GM3 19:1;O2/24:0	1867	0.0419	C66H121N2O21	8.31e-06	CHONDRO-ADIPO; MSC-ADIPO; OSTEO-ADIPO; MSC-CHONDRO; OSTEO-CHONDRO; OSTEO-MSC	NA	MSC
OSTEO	2140	GM3	GM3 d43:1	GM3 43:1;O2	GM3 18:1;O2/25:0	1487	0.0158	C66H121N2O21	8.31e-06	CHONDRO-ADIPO; MSC-ADIPO; OSTEO-ADIPO; MSC-CHONDRO; OSTEO-CHONDRO; OSTEO-MSC	NA	MSC
OSTEO	2140	GM3	GM3 d43:1	GM3 43:1;O2	GM3 19:1;O2/24:0	1487	0.0158	C66H121N2O21	8.31e-06	CHONDRO-ADIPO; MSC-ADIPO; OSTEO-ADIPO; MSC-CHONDRO; OSTEO-CHONDRO; OSTEO-MSC	NA	MSC
MSC	2140	GM3	GM3 d43:1	GM3 43:1;O2	GM3 18:1;O2/25:0	523	0.0151	C66H121N2O21	8.31e-06	CHONDRO-ADIPO; MSC-ADIPO; OSTEO-ADIPO; MSC-CHONDRO; OSTEO-CHONDRO; OSTEO-MSC	NA	MSC
MSC	2140	GM3	GM3 d43:1	GM3 43:1;O2	GM3 19:1;O2/24:0	523	0.0151	C66H121N2O21	8.31e-06	CHONDRO-ADIPO; MSC-ADIPO; OSTEO-ADIPO; MSC-CHONDRO; OSTEO-CHONDRO; OSTEO-MSC	NA	MSC
CHONDRO	1770	GM3	GM3 d38:0	GM3 38:0;O2	GM3 16:0;O2/22:0	76	0.0058	C61H113N2O21	56041	MSC-ADIPO; MSC-CHONDRO; OSTEO-MSC	MSC	NA
OSTEO	1770	GM3	GM3 d38:0	GM3 38:0;O2	GM3 16:0;O2/22:0	141	0.0122	C61H113N2O21	56041	MSC-ADIPO; MSC-CHONDRO; OSTEO-MSC	MSC	NA
MSC	1770	GM3	GM3 d38:0	GM3 38:0;O2	GM3 16:0;O2/22:0	404	0.0091	C61H113N2O21	56041	MSC-ADIPO; MSC-CHONDRO; OSTEO-MSC	MSC	NA
ADIPO	2010	GM3	GM3 d40:0	GM3 40:0;O2	GM3 40:0;O2	320	0.0083	C63H117N2O21	15219	CHONDRO-ADIPO; MSC-CHONDRO; OSTEO-CHONDRO	CHONDRO	NA
CHONDRO	2010	GM3	GM3 d40:0	GM3 40:0;O2	GM3 40:0;O2	1881	0.0658	C63H117N2O21	15219	CHONDRO-ADIPO; MSC-CHONDRO; OSTEO-CHONDRO	CHONDRO	NA
OSTEO	2010	GM3	GM3 d40:0	GM3 40:0;O2	GM3 40:0;O2	616	0.0118	C63H117N2O21	15219	CHONDRO-ADIPO; MSC-CHONDRO; OSTEO-CHONDRO	CHONDRO	NA
MSC	2010	GM3	GM3 d40:0	GM3 40:0;O2	GM3 40:0;O2	1214	0.0422	C63H117N2O21	15219	CHONDRO-ADIPO; MSC-CHONDRO; OSTEO-CHONDRO	CHONDRO	NA
ADIPO	1170	GM3	GM3 d34:1	GM3 34:1;O2	GM3 18:1;O2/16:0	132158	2.6547	C57H103N2O21	5.2e-08	CHONDRO-ADIPO; MSC-ADIPO; OSTEO-ADIPO; OSTEO-CHONDRO	ADIPO	NA
CHONDRO	1170	GM3	GM3 d34:1	GM3 34:1;O2	GM3 18:1;O2/16:0	23689	0.2899	C57H103N2O21	5.2e-08	CHONDRO-ADIPO; MSC-ADIPO; OSTEO-ADIPO; OSTEO-CHONDRO	ADIPO	NA
OSTEO	1170	GM3	GM3 d34:1	GM3 34:1;O2	GM3 18:1;O2/16:0	53765	0.6396	C57H103N2O21	5.2e-08	CHONDRO-ADIPO; MSC-ADIPO; OSTEO-ADIPO; OSTEO-CHONDRO	ADIPO	NA
MSC	1170	GM3	GM3 d34:1	GM3 34:1;O2	GM3 18:1;O2/16:0	43175	1.0227	C57H103N2O21	5.2e-08	CHONDRO-ADIPO; MSC-ADIPO; OSTEO-ADIPO; OSTEO-CHONDRO	ADIPO	NA
ADIPO	2170	GM3	GM3 d44:1	GM3 44:1;O2	GM3 18:1;O2/26:0	609	0.0114	C67H123N2O21	1.43e-05	CHONDRO-ADIPO; OSTEO-ADIPO; MSC-CHONDRO; OSTEO-MSC	NA	NA
CHONDRO	2170	GM3	GM3 d44:1	GM3 44:1;O2	GM3 18:1;O2/26:0	1629	0.0471	C67H123N2O21	1.43e-05	CHONDRO-ADIPO; OSTEO-ADIPO; MSC-CHONDRO; OSTEO-MSC	NA	NA
OSTEO	2170	GM3	GM3 d44:1	GM3 44:1;O2	GM3 18:1;O2/26:0	2592	0.0293	C67H123N2O21	1.43e-05	CHONDRO-ADIPO; OSTEO-ADIPO; MSC-CHONDRO; OSTEO-MSC	NA	NA
MSC	2170	GM3	GM3 d44:1	GM3 44:1;O2	GM3 18:1;O2/26:0	174	0.0041	C67H123N2O21	1.43e-05	CHONDRO-ADIPO; OSTEO-ADIPO; MSC-CHONDRO; OSTEO-MSC	NA	NA
ADIPO	2090	GM3	GM3 d44:2	GM3 44:2;O2	GM3 18:1;O2/26:1	3895	0.0806	C67H121N2O21	1.3e-07	MSC-ADIPO; OSTEO-ADIPO; MSC-CHONDRO; OSTEO-CHONDRO; OSTEO-MSC	OSTEO	NA
CHONDRO	2090	GM3	GM3 d44:2	GM3 44:2;O2	GM3 18:1;O2/26:1	2900	0.0441	C67H121N2O21	1.3e-07	MSC-ADIPO; OSTEO-ADIPO; MSC-CHONDRO; OSTEO-CHONDRO; OSTEO-MSC	OSTEO	NA
OSTEO	2090	GM3	GM3 d44:2	GM3 44:2;O2	GM3 18:1;O2/26:1	8317	0.0738	C67H121N2O21	1.3e-07	MSC-ADIPO; OSTEO-ADIPO; MSC-CHONDRO; OSTEO-CHONDRO; OSTEO-MSC	OSTEO	NA
MSC	2090	GM3	GM3 d44:2	GM3 44:2;O2	GM3 18:1;O2/26:1	1448	0.0341	C67H121N2O21	1.3e-07	MSC-ADIPO; OSTEO-ADIPO; MSC-CHONDRO; OSTEO-CHONDRO; OSTEO-MSC	OSTEO	NA
ADIPO	1110	GM3	GM3 t34:1	GM3 34:1;O3	GM3 18:1;O3/16:0	18199	0.8752	C57H103N2O22	8e-08	CHONDRO-ADIPO; MSC-ADIPO; OSTEO-CHONDRO; OSTEO-MSC	NA	NA
CHONDRO	1110	GM3	GM3 t34:1	GM3 34:1;O3	GM3 18:1;O3/16:0	2611	0.2945	C57H103N2O22	8e-08	CHONDRO-ADIPO; MSC-ADIPO; OSTEO-CHONDRO; OSTEO-MSC	NA	NA
OSTEO	1110	GM3	GM3 t34:1	GM3 34:1;O3	GM3 18:1;O3/16:0	9392	0.9715	C57H103N2O22	8e-08	CHONDRO-ADIPO; MSC-ADIPO; OSTEO-CHONDRO; OSTEO-MSC	NA	NA
MSC	1110	GM3	GM3 t34:1	GM3 34:1;O3	GM3 18:1;O3/16:0	3995	0.2228	C57H103N2O22	8e-08	CHONDRO-ADIPO; MSC-ADIPO; OSTEO-CHONDRO; OSTEO-MSC	NA	NA
ADIPO	960	GM3	GM3 d32:1	GM3 32:1;O2	GM3 18:1;O2/14:0	2593	0.0741	C55H99N2O21	0.000998	CHONDRO-ADIPO; MSC-ADIPO; OSTEO-ADIPO; MSC-CHONDRO; OSTEO-MSC	ADIPO	CHONDRO
CHONDRO	960	GM3	GM3 d32:1	GM3 32:1;O2	GM3 18:1;O2/14:0	773	0.0055	C55H99N2O21	0.000998	CHONDRO-ADIPO; MSC-ADIPO; OSTEO-ADIPO; MSC-CHONDRO; OSTEO-MSC	ADIPO	CHONDRO
OSTEO	960	GM3	GM3 d32:1	GM3 32:1;O2	GM3 18:1;O2/14:0	1072	0.0197	C55H99N2O21	0.000998	CHONDRO-ADIPO; MSC-ADIPO; OSTEO-ADIPO; MSC-CHONDRO; OSTEO-MSC	ADIPO	CHONDRO
MSC	960	GM3	GM3 d32:1	GM3 32:1;O2	GM3 18:1;O2/14:0	1840	0.0550	C55H99N2O21	0.000998	CHONDRO-ADIPO; MSC-ADIPO; OSTEO-ADIPO; MSC-CHONDRO; OSTEO-MSC	ADIPO	CHONDRO
ADIPO	1000	GM3	GM3 d34:2	GM3 34:2;O2	GM3 18:2;O2/16:0	3037	0.0474	C57H101N2O21	3.69e-06	CHONDRO-ADIPO; MSC-ADIPO; OSTEO-ADIPO; MSC-CHONDRO	ADIPO	NA
CHONDRO	1000	GM3	GM3 d34:2	GM3 34:2;O2	GM3 18:2;O2/16:0	613	0.0048	C57H101N2O21	3.69e-06	CHONDRO-ADIPO; MSC-ADIPO; OSTEO-ADIPO; MSC-CHONDRO	ADIPO	NA
OSTEO	1000	GM3	GM3 d34:2	GM3 34:2;O2	GM3 18:2;O2/16:0	1244	0.0187	C57H101N2O21	3.69e-06	CHONDRO-ADIPO; MSC-ADIPO; OSTEO-ADIPO; MSC-CHONDRO	ADIPO	NA
MSC	1000	GM3	GM3 d34:2	GM3 34:2;O2	GM3 18:2;O2/16:0	1499	0.0521	C57H101N2O21	3.69e-06	CHONDRO-ADIPO; MSC-ADIPO; OSTEO-ADIPO; MSC-CHONDRO	ADIPO	NA
ADIPO	2090	GM2	GM2 d42:1	GM2 42:1;O2	GM2 42:1;O2	2381	0.0373	C73H132N3O26	7.82e-05	MSC-ADIPO; MSC-CHONDRO; OSTEO-MSC	NA	MSC
CHONDRO	2090	GM2	GM2 d42:1	GM2 42:1;O2	GM2 42:1;O2	2303	0.0374	C73H132N3O26	7.82e-05	MSC-ADIPO; MSC-CHONDRO; OSTEO-MSC	NA	MSC
OSTEO	2090	GM2	GM2 d42:1	GM2 42:1;O2	GM2 42:1;O2	2491	0.0653	C73H132N3O26	7.82e-05	MSC-ADIPO; MSC-CHONDRO; OSTEO-MSC	NA	MSC
MSC	2090	GM2	GM2 d42:1	GM2 42:1;O2	GM2 42:1;O2	76	0.0011	C73H132N3O26	7.82e-05	MSC-ADIPO; MSC-CHONDRO; OSTEO-MSC	NA	MSC
ADIPO	1060	GM3	GM3 d33:1	GM3 33:1;O2	GM3 17:1;O2/16:0	2031	0.0407	C56H101N2O21	6.25e-09	CHONDRO-ADIPO; MSC-ADIPO; OSTEO-ADIPO; MSC-CHONDRO; OSTEO-MSC	ADIPO	MSC
CHONDRO	1060	GM3	GM3 d33:1	GM3 33:1;O2	GM3 17:1;O2/16:0	443	0.0078	C56H101N2O21	6.25e-09	CHONDRO-ADIPO; MSC-ADIPO; OSTEO-ADIPO; MSC-CHONDRO; OSTEO-MSC	ADIPO	MSC
OSTEO	1060	GM3	GM3 d33:1	GM3 33:1;O2	GM3 17:1;O2/16:0	601	0.0126	C56H101N2O21	6.25e-09	CHONDRO-ADIPO; MSC-ADIPO; OSTEO-ADIPO; MSC-CHONDRO; OSTEO-MSC	ADIPO	MSC
MSC	1060	GM3	GM3 d33:1	GM3 33:1;O2	GM3 17:1;O2/16:0	233	0.0097	C56H101N2O21	6.25e-09	CHONDRO-ADIPO; MSC-ADIPO; OSTEO-ADIPO; MSC-CHONDRO; OSTEO-MSC	ADIPO	MSC
ADIPO	1140	GM2	GM2 d34:1	GM2 34:1;O2	GM2 18:1;O2/16:0	2411	0.0502	C65H116N3O26	1.07e-07	CHONDRO-ADIPO; MSC-ADIPO; OSTEO-ADIPO; MSC-CHONDRO; OSTEO-CHONDRO; OSTEO-MSC	ADIPO	MSC
CHONDRO	1140	GM2	GM2 d34:1	GM2 34:1;O2	GM2 18:1;O2/16:0	1036	0.0109	C65H116N3O26	1.07e-07	CHONDRO-ADIPO; MSC-ADIPO; OSTEO-ADIPO; MSC-CHONDRO; OSTEO-CHONDRO; OSTEO-MSC	ADIPO	MSC
OSTEO	1140	GM2	GM2 d34:1	GM2 34:1;O2	GM2 18:1;O2/16:0	1888	0.0309	C65H116N3O26	1.07e-07	CHONDRO-ADIPO; MSC-ADIPO; OSTEO-ADIPO; MSC-CHONDRO; OSTEO-CHONDRO; OSTEO-MSC	ADIPO	MSC
MSC	1140	GM2	GM2 d34:1	GM2 34:1;O2	GM2 18:1;O2/16:0	91	0.0030	C65H116N3O26	1.07e-07	CHONDRO-ADIPO; MSC-ADIPO; OSTEO-ADIPO; MSC-CHONDRO; OSTEO-CHONDRO; OSTEO-MSC	ADIPO	MSC
ADIPO	940	GM3	GM3 t34:2	GM3 34:2;O3	GM3 18:2;O3/16:0	437	0.0283	C57H101N2O22	19835	MSC-ADIPO; MSC-CHONDRO; OSTEO-MSC	NA	NA
CHONDRO	940	GM3	GM3 t34:2	GM3 34:2;O3	GM3 18:2;O3/16:0	323	0.0107	C57H101N2O22	19835	MSC-ADIPO; MSC-CHONDRO; OSTEO-MSC	NA	NA
OSTEO	940	GM3	GM3 t34:2	GM3 34:2;O3	GM3 18:2;O3/16:0	761	0.0093	C57H101N2O22	19835	MSC-ADIPO; MSC-CHONDRO; OSTEO-MSC	NA	NA
MSC	940	GM3	GM3 t34:2	GM3 34:2;O3	GM3 18:2;O3/16:0	68	0.0017	C57H101N2O22	19835	MSC-ADIPO; MSC-CHONDRO; OSTEO-MSC	NA	NA
ADIPO	1100	GD3	GD3 d34:1	GD3 34:1;O2	GD3 18:1;O2/16:0	338	0.0123	C68H120N3O29	1.87e-07	CHONDRO-ADIPO; MSC-ADIPO; OSTEO-ADIPO; OSTEO-CHONDRO; OSTEO-MSC	OSTEO	NA
CHONDRO	1100	GD3	GD3 d34:1	GD3 34:1;O2	GD3 18:1;O2/16:0	131	0.0053	C68H120N3O29	1.87e-07	CHONDRO-ADIPO; MSC-ADIPO; OSTEO-ADIPO; OSTEO-CHONDRO; OSTEO-MSC	OSTEO	NA
OSTEO	1100	GD3	GD3 d34:1	GD3 34:1;O2	GD3 18:1;O2/16:0	1069	0.0169	C68H120N3O29	1.87e-07	CHONDRO-ADIPO; MSC-ADIPO; OSTEO-ADIPO; OSTEO-CHONDRO; OSTEO-MSC	OSTEO	NA
MSC	1100	GD3	GD3 d34:1	GD3 34:1;O2	GD3 18:1;O2/16:0	117	0.0061	C68H120N3O29	1.87e-07	CHONDRO-ADIPO; MSC-ADIPO; OSTEO-ADIPO; OSTEO-CHONDRO; OSTEO-MSC	OSTEO	NA
ADIPO	1060	GD3	GD3 t34:1	GD3 34:1;O3	GD3 18:1;O3/16:0	48	NA	C68H120N3O30	2.52e-12	OSTEO-ADIPO; OSTEO-CHONDRO; OSTEO-MSC	OSTEO	NA
CHONDRO	1060	GD3	GD3 t34:1	GD3 34:1;O3	GD3 18:1;O3/16:0	31	0.0014	C68H120N3O30	2.52e-12	OSTEO-ADIPO; OSTEO-CHONDRO; OSTEO-MSC	OSTEO	NA
OSTEO	1060	GD3	GD3 t34:1	GD3 34:1;O3	GD3 18:1;O3/16:0	498	0.0067	C68H120N3O30	2.52e-12	OSTEO-ADIPO; OSTEO-CHONDRO; OSTEO-MSC	OSTEO	NA
ADIPO	1090	GM2	GM2 t34:1	GM2 34:1;O3	GM2 18:1;O3/16:0	493	0.0289	C65H116N3O27	19285	MSC-ADIPO; MSC-CHONDRO; OSTEO-MSC	NA	MSC
CHONDRO	1090	GM2	GM2 t34:1	GM2 34:1;O3	GM2 18:1;O3/16:0	258	0.0051	C65H116N3O27	19285	MSC-ADIPO; MSC-CHONDRO; OSTEO-MSC	NA	MSC
OSTEO	1090	GM2	GM2 t34:1	GM2 34:1;O3	GM2 18:1;O3/16:0	540	0.0076	C65H116N3O27	19285	MSC-ADIPO; MSC-CHONDRO; OSTEO-MSC	NA	MSC
ADIPO	2070	GD3	GD3 d42:1	GD3 42:1;O2	GD3 18:1;O2/24:0	225	0.0061	C76H136N3O29	1.52e-06	OSTEO-ADIPO; OSTEO-CHONDRO; OSTEO-MSC	OSTEO	NA
CHONDRO	2070	GD3	GD3 d42:1	GD3 42:1;O2	GD3 18:1;O2/24:0	141	0.0055	C76H136N3O29	1.52e-06	OSTEO-ADIPO; OSTEO-CHONDRO; OSTEO-MSC	OSTEO	NA
OSTEO	2070	GD3	GD3 d42:1	GD3 42:1;O2	GD3 18:1;O2/24:0	3296	0.0818	C76H136N3O29	1.52e-06	OSTEO-ADIPO; OSTEO-CHONDRO; OSTEO-MSC	OSTEO	NA
MSC	2070	GD3	GD3 d42:1	GD3 42:1;O2	GD3 18:1;O2/24:0	210	0.0076	C76H136N3O29	1.52e-06	OSTEO-ADIPO; OSTEO-CHONDRO; OSTEO-MSC	OSTEO	NA
ADIPO	1850	GD3	GD3 d42:2	GD3 42:2;O2	GD3 18:1;O2/24:1	203	0.0117	C76H134N3O29	1.53e-08	OSTEO-ADIPO; OSTEO-CHONDRO; OSTEO-MSC	OSTEO	NA
CHONDRO	1850	GD3	GD3 d42:2	GD3 42:2;O2	GD3 18:1;O2/24:1	44	0.0020	C76H134N3O29	1.53e-08	OSTEO-ADIPO; OSTEO-CHONDRO; OSTEO-MSC	OSTEO	NA
OSTEO	1850	GD3	GD3 d42:2	GD3 42:2;O2	GD3 18:1;O2/24:1	1858	0.1608	C76H134N3O29	1.53e-08	OSTEO-ADIPO; OSTEO-CHONDRO; OSTEO-MSC	OSTEO	NA
OSTEO	1930	GD3	GD3 d42:2	GD3 42:2;O2	GD3 42:2;O2	1858	0.1608	C76H134N3O29	4.16e-05	OSTEO-ADIPO; OSTEO-CHONDRO; OSTEO-MSC	OSTEO	NA
MSC	1850	GD3	GD3 d42:2	GD3 42:2;O2	GD3 18:1;O2/24:1	266	0.0119	C76H134N3O29	1.53e-08	OSTEO-ADIPO; OSTEO-CHONDRO; OSTEO-MSC	OSTEO	NA
OSTEO	1720	GD3	GD3 d41:2	GD3 41:2;O2	GD3 41:2;O2	90	0.0025	C75H132N3O29	2.74e-06	OSTEO-ADIPO; OSTEO-CHONDRO; OSTEO-MSC	OSTEO	NA
ADIPO	1240	GM3	GM3 d34:0	GM3 34:0;O2	GM3 34:0;O2	1226	0.0317	C57H105N2O21	57659	CHONDRO-ADIPO; MSC-ADIPO; OSTEO-CHONDRO; OSTEO-MSC	NA	NA
CHONDRO	1240	GM3	GM3 d34:0	GM3 34:0;O2	GM3 34:0;O2	1804	0.0482	C57H105N2O21	57659	CHONDRO-ADIPO; MSC-ADIPO; OSTEO-CHONDRO; OSTEO-MSC	NA	NA
OSTEO	1240	GM3	GM3 d34:0	GM3 34:0;O2	GM3 34:0;O2	853	0.0640	C57H105N2O21	57659	CHONDRO-ADIPO; MSC-ADIPO; OSTEO-CHONDRO; OSTEO-MSC	NA	NA
MSC	1240	GM3	GM3 d34:0	GM3 34:0;O2	GM3 34:0;O2	2487	0.0554	C57H105N2O21	57659	CHONDRO-ADIPO; MSC-ADIPO; OSTEO-CHONDRO; OSTEO-MSC	NA	NA
ADIPO	1490	GM3	GM3 d36:0	GM3 36:0;O2	GM3 36:0;O2	39	NA	C59H109N2O21	0.00339	CHONDRO-ADIPO; MSC-ADIPO; MSC-CHONDRO; OSTEO-MSC	MSC	NA
CHONDRO	1490	GM3	GM3 d36:0	GM3 36:0;O2	GM3 36:0;O2	268	0.0075	C59H109N2O21	0.00339	CHONDRO-ADIPO; MSC-ADIPO; MSC-CHONDRO; OSTEO-MSC	MSC	NA
OSTEO	1490	GM3	GM3 d36:0	GM3 36:0;O2	GM3 36:0;O2	208	0.0144	C59H109N2O21	0.00339	CHONDRO-ADIPO; MSC-ADIPO; MSC-CHONDRO; OSTEO-MSC	MSC	NA
MSC	1490	GM3	GM3 d36:0	GM3 36:0;O2	GM3 36:0;O2	641	0.0301	C59H109N2O21	0.00339	CHONDRO-ADIPO; MSC-ADIPO; MSC-CHONDRO; OSTEO-MSC	MSC	NA
ADIPO	1550	GM3	GM3 t40:1	GM3 40:1;O3	GM3 40:1;O3	665	0.0174	C63H115N2O22	9.49e-06	CHONDRO-ADIPO; MSC-ADIPO; OSTEO-ADIPO; MSC-CHONDRO; OSTEO-CHONDRO; OSTEO-MSC	NA	MSC
CHONDRO	1550	GM3	GM3 t40:1	GM3 40:1;O3	GM3 40:1;O3	192	0.0047	C63H115N2O22	9.49e-06	CHONDRO-ADIPO; MSC-ADIPO; OSTEO-ADIPO; MSC-CHONDRO; OSTEO-CHONDRO; OSTEO-MSC	NA	MSC
OSTEO	1550	GM3	GM3 t40:1	GM3 40:1;O3	GM3 40:1;O3	343	0.0099	C63H115N2O22	9.49e-06	CHONDRO-ADIPO; MSC-ADIPO; OSTEO-ADIPO; MSC-CHONDRO; OSTEO-CHONDRO; OSTEO-MSC	NA	MSC
MSC	1550	GM3	GM3 t40:1	GM3 40:1;O3	GM3 40:1;O3	69	0.0051	C63H115N2O22	9.49e-06	CHONDRO-ADIPO; MSC-ADIPO; OSTEO-ADIPO; MSC-CHONDRO; OSTEO-CHONDRO; OSTEO-MSC	NA	MSC
ADIPO	920	GM3	GM3 t32:1	GM3 32:1;O3	GM3 32:1;O3	137	0.0052	C55H99N2O22	89268	OSTEO-ADIPO; OSTEO-CHONDRO; OSTEO-MSC	OSTEO	NA
CHONDRO	920	GM3	GM3 t32:1	GM3 32:1;O3	GM3 32:1;O3	98	0.0052	C55H99N2O22	89268	OSTEO-ADIPO; OSTEO-CHONDRO; OSTEO-MSC	OSTEO	NA
OSTEO	920	GM3	GM3 t32:1	GM3 32:1;O3	GM3 32:1;O3	218	0.0109	C55H99N2O22	89268	OSTEO-ADIPO; OSTEO-CHONDRO; OSTEO-MSC	OSTEO	NA
MSC	920	GM3	GM3 t32:1	GM3 32:1;O3	GM3 32:1;O3	100	0.0050	C55H99N2O22	89268	OSTEO-ADIPO; OSTEO-CHONDRO; OSTEO-MSC	OSTEO	NA
ADIPO	1010	GM3	GM3 t33:1	GM3 33:1;O3	GM3 33:1;O3	237	0.0057	C56H101N2O22	5.29e-07	CHONDRO-ADIPO; MSC-ADIPO; OSTEO-ADIPO; MSC-CHONDRO; OSTEO-CHONDRO; OSTEO-MSC	NA	MSC
CHONDRO	1010	GM3	GM3 t33:1	GM3 33:1;O3	GM3 33:1;O3	97	0.0017	C56H101N2O22	5.29e-07	CHONDRO-ADIPO; MSC-ADIPO; OSTEO-ADIPO; MSC-CHONDRO; OSTEO-CHONDRO; OSTEO-MSC	NA	MSC
OSTEO	1010	GM3	GM3 t33:1	GM3 33:1;O3	GM3 33:1;O3	169	0.0024	C56H101N2O22	5.29e-07	CHONDRO-ADIPO; MSC-ADIPO; OSTEO-ADIPO; MSC-CHONDRO; OSTEO-CHONDRO; OSTEO-MSC	NA	MSC
CHONDRO	1180	GM3	GM3 t34:0	GM3 34:0;O3	GM3 34:0;O3	488	0.0196	C57H105N2O22	0.00147	CHONDRO-ADIPO; OSTEO-ADIPO; MSC-CHONDRO; OSTEO-MSC	NA	NA
OSTEO	1180	GM3	GM3 t34:0	GM3 34:0;O3	GM3 34:0;O3	619	0.0312	C57H105N2O22	0.00147	CHONDRO-ADIPO; OSTEO-ADIPO; MSC-CHONDRO; OSTEO-MSC	NA	NA
MSC	1180	GM3	GM3 t34:0	GM3 34:0;O3	GM3 34:0;O3	764	0.0459	C57H105N2O22	0.00147	CHONDRO-ADIPO; OSTEO-ADIPO; MSC-CHONDRO; OSTEO-MSC	NA	NA
ADIPO	1220	GM3	GM3 t35:1	GM3 35:1;O3	GM3 35:1;O3	54	0.0020	C58H105N2O22	1.27e-06	CHONDRO-ADIPO; OSTEO-ADIPO; MSC-CHONDRO; OSTEO-MSC	NA	NA
CHONDRO	1220	GM3	GM3 t35:1	GM3 35:1;O3	GM3 35:1;O3	160	0.0029	C58H105N2O22	1.27e-06	CHONDRO-ADIPO; OSTEO-ADIPO; MSC-CHONDRO; OSTEO-MSC	NA	NA
OSTEO	1220	GM3	GM3 t35:1	GM3 35:1;O3	GM3 35:1;O3	189	0.0016	C58H105N2O22	1.27e-06	CHONDRO-ADIPO; OSTEO-ADIPO; MSC-CHONDRO; OSTEO-MSC	NA	NA
ADIPO	1340	GM3	GM3 t36:1	GM3 36:1;O3	GM3 36:1;O3	88	0.0017	C59H107N2O22	51313	OSTEO-ADIPO	NA	NA
CHONDRO	1340	GM3	GM3 t36:1	GM3 36:1;O3	GM3 36:1;O3	93	0.0055	C59H107N2O22	51313	OSTEO-ADIPO	NA	NA
OSTEO	1340	GM3	GM3 t36:1	GM3 36:1;O3	GM3 36:1;O3	143	0.0123	C59H107N2O22	51313	OSTEO-ADIPO	NA	NA
MSC	1340	GM3	GM3 t36:1	GM3 36:1;O3	GM3 36:1;O3	225	0.0075	C59H107N2O22	51313	OSTEO-ADIPO	NA	NA
ADIPO	1380	GM2	GM2 d36:1	GM2 36:1;O2	GM2 36:1;O2	192	0.0058	C67H120N3O26	23311	MSC-ADIPO; MSC-CHONDRO; OSTEO-MSC	NA	MSC
CHONDRO	1380	GM2	GM2 d36:1	GM2 36:1;O2	GM2 36:1;O2	152	0.0016	C67H120N3O26	23311	MSC-ADIPO; MSC-CHONDRO; OSTEO-MSC	NA	MSC
OSTEO	1380	GM2	GM2 d36:1	GM2 36:1;O2	GM2 36:1;O2	223	0.0033	C67H120N3O26	23311	MSC-ADIPO; MSC-CHONDRO; OSTEO-MSC	NA	MSC
MSC	1380	GM2	GM2 d36:1	GM2 36:1;O2	GM2 36:1;O2	110	0.0050	C67H120N3O26	23311	MSC-ADIPO; MSC-CHONDRO; OSTEO-MSC	NA	MSC
ADIPO	1940	GM2	GM2 d40:1	GM2 40:1;O2	GM2 40:1;O2	442	0.0103	C71H128N3O26	6.84e-05	CHONDRO-ADIPO; MSC-ADIPO; OSTEO-ADIPO; MSC-CHONDRO; OSTEO-MSC	NA	MSC
CHONDRO	1940	GM2	GM2 d40:1	GM2 40:1;O2	GM2 40:1;O2	564	0.0092	C71H128N3O26	6.84e-05	CHONDRO-ADIPO; MSC-ADIPO; OSTEO-ADIPO; MSC-CHONDRO; OSTEO-MSC	NA	MSC
OSTEO	1940	GM2	GM2 d40:1	GM2 40:1;O2	GM2 40:1;O2	693	0.0061	C71H128N3O26	6.84e-05	CHONDRO-ADIPO; MSC-ADIPO; OSTEO-ADIPO; MSC-CHONDRO; OSTEO-MSC	NA	MSC
MSC	1940	GM2	GM2 d40:1	GM2 40:1;O2	GM2 40:1;O2	29	0.0006	C71H128N3O26	6.84e-05	CHONDRO-ADIPO; MSC-ADIPO; OSTEO-ADIPO; MSC-CHONDRO; OSTEO-MSC	NA	MSC
OSTEO	1870	GD3	GD3 d40:1	GD3 40:1;O2	GD3 40:1;O2	405	0.0284	C74H132N3O29	18638	OSTEO-ADIPO; OSTEO-CHONDRO; OSTEO-MSC	OSTEO	NA
MSC	1870	GD3	GD3 d40:1	GD3 40:1;O2	GD3 40:1;O2	115	0.0068	C74H132N3O29	18638	OSTEO-ADIPO; OSTEO-CHONDRO; OSTEO-MSC	OSTEO	NA
OSTEO	1990	GD3	GD3 d41:1	GD3 41:1;O2	GD3 41:1;O2	243	0.0034	C75H134N3O29	5.13e-12	OSTEO-ADIPO; OSTEO-CHONDRO; OSTEO-MSC	OSTEO	NA
MSC	1990	GD3	GD3 d41:1	GD3 41:1;O2	GD3 41:1;O2	25	0.0015	C75H134N3O29	5.13e-12	OSTEO-ADIPO; OSTEO-CHONDRO; OSTEO-MSC	OSTEO	NA
OSTEO	2060	GD3	GD3 d44:2	GD3 44:2;O2	GD3 44:2;O2	338	0.0076	C78H138N3O29	3.16e-07	OSTEO-ADIPO; OSTEO-CHONDRO; OSTEO-MSC	OSTEO	NA
OSTEO	1590	GD3	GD3 d38:1	GD3 38:1;O2	GD3 18:1;O2/20:0	24	0.0003	C72H128N3O29	63243	OSTEO-ADIPO; OSTEO-CHONDRO; OSTEO-MSC	OSTEO	NA
ADIPO	1160	GM2	GM2 t35:1	GM2 35:1;O3	GM2 35:1;O3	193	0.0048	C66H118N3O27	89595	CHONDRO-ADIPO; MSC-ADIPO; OSTEO-ADIPO	ADIPO	NA
OSTEO	1160	GM2	GM2 t35:1	GM2 35:1;O3	GM2 35:1;O3	61	0.0013	C66H118N3O27	89595	CHONDRO-ADIPO; MSC-ADIPO; OSTEO-ADIPO	ADIPO	NA
MSC	1160	GM2	GM2 t35:1	GM2 35:1;O3	GM2 35:1;O3	44	0.0026	C66H118N3O27	89595	CHONDRO-ADIPO; MSC-ADIPO; OSTEO-ADIPO	ADIPO	NA
CHONDRO	1290	GM3	GM3 t36:0	GM3 36:0;O3	GM3 36:0;O3	29	0.0009	C59H109N2O22	79569	MSC-ADIPO; MSC-CHONDRO; OSTEO-MSC	MSC	NA
OSTEO	1290	GM3	GM3 t36:0	GM3 36:0;O3	GM3 36:0;O3	27	0.0001	C59H109N2O22	79569	MSC-ADIPO; MSC-CHONDRO; OSTEO-MSC	MSC	NA
MSC	1290	GM3	GM3 t36:0	GM3 36:0;O3	GM3 36:0;O3	101	0.0021	C59H109N2O22	79569	MSC-ADIPO; MSC-CHONDRO; OSTEO-MSC	MSC	NA
CHONDRO	1250	GM2	GM2 d35:1	GM2 35:1;O2	GM2 35:1;O2	53	0.0012	C66H118N3O26	43433	CHONDRO-ADIPO; MSC-CHONDRO	CHONDRO	NA
OSTEO	1250	GM2	GM2 d35:1	GM2 35:1;O2	GM2 35:1;O2	32	0.0004	C66H118N3O26	43433	CHONDRO-ADIPO; MSC-CHONDRO	CHONDRO	NA
CHONDRO	1220	GM2	GM2 d34:0	GM2 34:0;O2	GM2 34:0;O2	92	0.0023	C65H118N3O26	29562	CHONDRO-ADIPO; MSC-CHONDRO	CHONDRO	NA
OSTEO	1220	GM2	GM2 d34:0	GM2 34:0;O2	GM2 34:0;O2	59	0.0017	C65H118N3O26	29562	CHONDRO-ADIPO; MSC-CHONDRO	CHONDRO	NA
ADIPO	940	GM2	GM2 d32:1	GM2 32:1;O2	GM2 32:1;O2	49	NA	C63H112N3O26	11416	OSTEO-MSC	NA	MSC
CHONDRO	940	GM2	GM2 d32:1	GM2 32:1;O2	GM2 32:1;O2	23	0.0003	C63H112N3O26	11416	OSTEO-MSC	NA	MSC
OSTEO	940	GM2	GM2 d32:1	GM2 32:1;O2	GM2 32:1;O2	38	0.0011	C63H112N3O26	11416	OSTEO-MSC	NA	MSC
ADIPO	970	GM2	GM2 d34:2	GM2 34:2;O2	GM2 34:2;O2	34	0.0011	C65H114N3O26	30425	OSTEO-ADIPO; OSTEO-CHONDRO; OSTEO-MSC	OSTEO	NA
CHONDRO	970	GM2	GM2 d34:2	GM2 34:2;O2	GM2 34:2;O2	15	NA	C65H114N3O26	30425	OSTEO-ADIPO; OSTEO-CHONDRO; OSTEO-MSC	OSTEO	NA
OSTEO	97	GM2	GM2 d34:2	GM2 34:2;O2	GM2 34:2;O2	46	0.0008	C65H114N3O26	30425	OSTEO-ADIPO; OSTEO-CHONDRO; OSTEO-MSC	OSTEO	NA
